# Genetic architecture of a light-temperature coincidence detector

**DOI:** 10.1101/2024.10.30.621125

**Authors:** Adam Seluzicki, Joanne Chory

## Abstract

Light and temperature variations are inescapable in nature. These signals provide daily and seasonal information, guiding life history determinations across many taxa. Here we show that signals from the PHOTOTROPIN2 (PHOT2) blue photoreceptor combine with low temperature information to control flowering. Plants lacking PHOT2 flower later than controls when grown in low ambient temperature. This phenotype is blocked by removal of NON-PHOTOTROPIC HYPOCOTYL 3 (NPH3) and recapitulated by reducing blue light intensity or removing the transcription factor CAMTA2. PHOT2 and CAMTA2 show non-additive genetic interactions in phenotype and gene expression. Network-based co-expression analysis indicates system-level control of key growth modules by PHOT2 and CAMTA2. CAMTA2 is required for low temperature up-regulation of *EHB1*, a known NPH3-interacting protein, providing a mechanism of temperature information input to the PHOT-NPH3 blue light signaling system. Together these data describe the genetic architecture of environmental signal integration in this blue light-low temperature coincidence detection module.
