## Supplementary Table 1 for "Genetic architecture of a light-temperature coincidence detector"

### Sheet: Sheet1
PRIMERS
PRIMER NAME	Sequence (5'-3')	Note
asLBb1.3	ATTTTGCCGATTTCGGAAC	Genotyping - Internal primer for SALK TDNA insertions
phot2-1_genoseq_F	GCACACTCGAAGCCTGTCT	Genotyping - Sequence PCR product to confirm splice site mutation
phot2-1_genoseq_R	GTACAAGGCGATTCATGG	Genotyping - Sequence PCR product to confirm splice site mutation
phot1-SALK_146058_F1	TCAACTACACCAAGAGCGGTACTCG	Genotyping
phot1-SALK_146058_R1	ATGTTGGCATCAGGAAGTTCTCG	Genotyping
phot2-SALK_142275_F1	GGAAGAAACTGGTACTGCTC	Genotyping
phot2-SALK_142275_R1	TGTGGATCAGCACTCTTTGC	Genotyping
nph3-S110039_F1	GACCAGAAGCGTTTGAGCTTGC	Genotyping
nph3-S110039_R2	CGTCTCCTCCTAAACCTAATCCTCCTC	Genotyping
sail_LB3	TAGCATCTGAATTTCATAACCAATCTCGATACAC	Genotyping - Internal primer for SAIL insertion
chup1_Salk129128_L2	GTTGCAGCATCGTTCCACGTGATG	Genotyping
chup1_Salk129128_R2	GTGTGAACTTACTGCTAAGAGG	Genotyping
jac1_WiscDs457-460P9_F	AAGACGAGAAGCCTGTATTCG	Genotyping
jac1_WiscDs457-460P9_R	CTTCACATTAGCCTCACGTGC	Genotyping
WiscDsLox_LB6	AATAGCCTTTACTTGAGTTGGCGTAAAAG	Genotyping - Internal primer for WISC insertion
camta1_SALK008187_F	CATCTATGGTGGATCGCAGATC	Genotyping
camta1_SALK008187_R	GAAGAGAAAGTGACCATTCATCCAC	Genotyping
camta2_SALK_007027_F2	ACTCAGACACAGCCTTCTACTT	Genotyping
camta2_SALK_007027_R2	ACTTCTGAGTCTGTCTGAGTCC	Genotyping
camta2_S139582_F	AATCTGGTCTTGACTGAACTGTCC	Genotyping
camta2_S139582_R	CACATTGATACTACAACTCTGTAGC	Genotyping
camta3_SALK_001152_F	CAATGTGTTGCTCCTATGCATGAG	Genotyping
camta3_SALK_001152_R2	TTACGTACAGCTGTCAACGAG	Genotyping
elf3_SALKSEQ043678.1-F	TTGAGTTGCACAGACTGATTAAGGT	Genotyping
elf3_SALKSEQ043678.1-R	GAGCAGGTTCATTATCAGATCTCTG	Genotyping
AT1G02300_F2	CAAAAGCACAGAACCTGAGATAGA	Genotyping - co-segregating insertions in elf3 SALKseq043678.1
AT1G02300_R2	AGGTAATCAGAAACTCACAGTGGCGT	Genotyping - co-segregating insertions in elf3 SALKseq043678.1
AT5G20200_F	TGCCTAGGCAACTTACCATCGC	Genotyping - co-segregating insertions in elf3 SALKseq043678.1
AT5G20200_R	CTTCTCCTTGAGTGGCCATGAACTC	Genotyping - co-segregating insertions in elf3 SALKseq043678.1
ehb1_SAIL1307_F	GATGATAATTAAAGTGAGTTAGCAGGAAAC	Genotyping
ehb1_SAIL1307_R	CTCTGGGTTGCAGTTATTCTTCACAGTA	Genotyping
ehb1_SAIL385_F	TACTGTGAAGAATAACTGCAACCCAGAG	Genotyping
ehb1_SAIL385_R	TATGGACAAAAGGTTTAAGCCGTTGAC	Genotyping
TAQMAN PROBE SETS (Thermo)
TARGET GENE	ASSAY KIT #	Note
CAMTA2	At02282165_g1	Spans exons 2-3
EHB1	At02227198_g1	Spans exons 1-2
AT4G26410	At02275790_g1	Internal control gene
